# Five years of GenoTyphi: updates to the global *Salmonella* Typhi genotyping framework

**DOI:** 10.1101/2021.04.28.441766

**Authors:** Zoe A. Dyson, Kathryn E. Holt

## Abstract

In 2016 a whole genome sequence (WGS) based genotyping framework (GenoTyphi) was developed providing a phylogenetically informative nomenclature for lineages of *Salmonella* Typhi, the aetiological agent of typhoid fever. Subsequent surveillance studies have revealed additional epidemiologically important subpopulations, necessitating the definition of new genotypes and extension of associated software to facilitate the detection of antimicrobial resistance (AMR) mutations. Analysis of 4,632 WGS provide an updated overview of the global *S.* Typhi population structure and genotyping framework, revealing the widespread nature of H58 (4.3.1) genotypes and the diverse range of genotypes carrying AMR mutations.
