## Supplementary material for "Five years of GenoTyphi: updates to the global *Salmonella* Typhi genotyping framework": Table S1

### Sheet: 3_Supplementary_table_1_Genotyp
Supplementary Table 1. Summary of S. Typhi genotypes (GenoTyphi v1.9.1)
Genotype	Original genotyping framework	New genotype description	H58 Genotype	Gene in CT18 reference sequence	Product	Position in CT18 reference sequence	Reference (CT18) allelea	Alternative alleleb	Derived allelec	Ancestral alleled	Colour code	Reference(s)
0.1	Yes	-	No	STY0653	alkyl hydroperoxide reductase c22 protein	655112	C	T	T	C	#808080	Wong et al. 2016
1	Yes	-	No	STY0304	conserved hypothetical protein	316489	T	C	C	T	#ffbb00	Wong et al. 2016
1.1	Yes	-	No	STY4239	conserved hypothetical protein	4105384	C	T	T	C	#ffff00	Wong et al. 2016
1.2	Yes	-	No	STY0031 (bcfF)	fimbrial subunit	30192	C	T	T	C	#ffd700	Wong et al. 2016
2	Yes	-	No	STY2867	hypothetical protein	2737027	A	G	A	G	#32cd32	Wong et al. 2016
2.1	Yes	-	No	STY0144	UDP-N-acetylmuramoylalanyl-D-glutamyl-2,6-diami nopimelate--D-alan alanyl ligase	146673	G	A	A	G	#adff2f	Wong et al. 2016
2.2	Yes	-	No	STY4468	lysR family regulatory protein	4355243	T	C	C	T	#98fb98	Wong et al. 2016
2.3	Yes	-	No	STY3228	D-erythrose 4-phosphate dehydrogenase	3095443	G	A	A	G	#6b8e23	Wong et al. 2016
2.4	Yes	-	No	STY3584 (tatC)	sec-independent protein translocase protein	3437570	A	C	C	A	#2e8b57	Wong et al. 2016
2.5	Yes	-	No	STY1588	pyridine nucleotide transhydrogenase subunit-beta	1535365	C	T	T	C	#006400	Wong et al. 2016
3	Yes	-	No	STY3196	lysyl tRNA synthetase (LysRS)	3062270	T	C	T	C	#0000cd	Wong et al. 2016
3.1	Yes	-	No	STY3203	conserved hypothetical protein	3069182	A	G	G	A	#4682b4	Wong et al. 2016
3.2	Yes	-	No	STY2438	endonuclease IV	2269835	A	G	A	G	#00bfff	Wong et al. 2016
3.3	Yes	-	No	STY3527	conserved hypothetical protein	3368641	C	T	T	C	#1e90ff	Wong et al. 2016
3.4	Yes	-	No	STY3316	hydrogenase-2 component protein	3164162	C	A	A	C	#6a5acd	Wong et al. 2016
3.5	Yes	-	No	STY4063	deoxyuridine 5'-triphosphate nucleotidohydrolase	3923165	G	A	A	G	#4b0082	Wong et al. 2016
4	Yes	-	No	STY1689	conserved hypothetical protein	1615350	C	T	T	C	#cb181d	Wong et al. 2016
4.1	Yes	-	No	STY2507	ribonucleoside-diphosphate reductase 1 beta chain	2342045	G	A	A	G	#8b0000	Wong et al. 2016
4.2	Yes	-	No	STY2781	SseB protein	2640029	G	A	A	G	#ff6347	Wong et al. 2016
0.0.1	Yes	-	No	STY0776	succinate dehydrogenase hydrophobic membrane anchor protein	773487	G	A	A	G	#000000	Wong et al. 2016
0.0.2	Yes	-	No	STY1910	putative ATP/GTP-binding protein	1804415	T	C	C	T	#000000	Wong et al. 2016
0.0.3	Yes	-	No	STY1951	putative ATP-dependent helicase	1840727	G	A	A	G	#000000	Wong et al. 2016
0.1.1	Yes	-	No	STY3775	primosomal protein replication factor	3640678	G	A	A	G	#808080	Wong et al. 2016
0.1.2	Yes	-	No	STY0255	acetyl-coenzyme A carboxylase carboxyl transferase subunit alpha	270120	C	T	T	C	#808080	Wong et al. 2016
0.1.3	Yes	-	No	STY0104	CorD protein	102135	G	A	A	G	#808080	Wong et al. 2016
1.1.1	Yes	-	No	STY0548	putative ABC transporter ATP-binding protein	555826	C	A	A	C	#ffff00	Wong et al. 2016
1.1.2	Yes	-	No	STY2526	Ais protein	2360997	C	T	T	C	#ffff00	Wong et al. 2016
1.1.3	Yes	-	No	STY4803	ornithine carbamoyltransferase	4664137	C	T	T	C	#ffff00	Wong et al. 2016
1.1.4	Yes	-	No	STY2335	uridine kinase	2166082	G	A	A	G	#ffff00	Wong et al. 2016
1.2.1	Yes	-	No	STY4419	putative lipoprotein	4288272	C	T	T	C	#ffd700	Wong et al. 2016
2.0.1	Yes	-	No	STY1260	putative ROK-family protein	1215983	T	G	G	T	#32cd32	Wong et al. 2016
2.0.2	Yes	-	No	STY4268	gluconate utilization operon repressor	4132985	G	A	A	G	#32cd32	Wong et al. 2016
2.1.1	Yes	-	No	STY2682	putative oxidoreductase	2517324	G	A	A	G	#adff2f	Wong et al. 2016
2.1.2	Yes	-	No	STY4059	conserved hypothetical protein	3920009	C	T	T	C	#adff2f	Wong et al. 2016
2.1.3	Yes	-	No	STY3432 (garD)	D-galactarate dehydratase	3276735	G	A	A	G	#adff2f	Wong et al. 2016
2.1.4	Yes	-	No	STY1220	flagellar P-ring protein precursor	1173984	C	T	T	C	#adff2f	Wong et al. 2016
2.1.5	Yes	-	No	STY2819	putative oxidoreductase	2683312	G	A	A	G	#adff2f	Wong et al. 2016
2.1.6	Yes	-	No	STY4154	putative DNA-binding protein	4013386	G	A	A	G	#adff2f	Wong et al. 2016
2.1.7	Yes	-	No	STY4227 (nikR)	nickel responsive regulator	4094437	G	A	A	G	#adff2f	Wong et al. 2016
2.1.7.1	No	2.1.7 lineage I	No	STY4417	glucose-6-phosphate isomerase	4286788	C	T	T	C	#adff2f	This study
2.1.7.2	No	2.1.7 lineage II	No	STY4106	putative lipoprotein	3967063	C	T	T	C	#adff2f	This study
2.1.8	Yes	-	No	STY0829	biotin synthesis protein BioC	827036	G	A	A	G	#adff2f	Wong et al. 2016
2.1.9	Yes	-	No	STY3622	uroporphyrinogen III synthase	3476114	C	T	T	C	#adff2f	Wong et al. 2016
2.2.1	Yes	-	No	STY2853	putative sigma(54) modulation protein	2723847	G	A	A	G	#98fb98	Wong et al. 2016
2.2.2	Yes	-	No	STY4497	alpha-galactosidase	4388609	T	C	C	T	#98fb98	Wong et al. 2016
2.2.3	Yes	-	No	STY0707	glutamate/aspartate transport ATP-binding protein GltL	703762	G	A	A	G	#98fb98	Wong et al. 2016
2.2.4	Yes	-	No	STY0419	pyrroline-5-carboxylate reductase	431216	G	A	A	G	#98fb98	Wong et al. 2016
2.3.1	Yes	-	No	STY0303	probable lipoprotein	316186	C	T	T	C	#6b8e23	Wong et al. 2016
2.3.2	Yes	-	No	STY2080	putative cation transporter	1934711	C	T	T	C	#6b8e23	Wong et al. 2016
2.3.3	Yes	-	No	STY2937	glycine betaine-binding periplasmic protein precursor	2811222	C	T	T	C	#6b8e23	Wong et al. 2016
2.3.4	Yes	-	No	STY3226	fructose 1,6-bisphosphate aldolase	3092900	C	T	T	C	#6b8e23	Wong et al. 2016
2.3.5	Yes	-	No	STY2853	putative sigma(54) modulation protein	2723724	A	G	G	A	#6b8e23	Wong et al. 2016
2.4.1	Yes	-	No	STY1876	hypothetical protein	1780319	G	A	A	G	#2e8b57	Wong et al. 2016
2.5.1	Yes	-	No	STY1897	2-dehydro-3-deoxyphosphooctonate aldolase	1792810	C	T	T	C	#006400	Wong et al. 2016
2.5.2	No	Genotype 2.5.2	No	STY3318	hydrogenase-2 large subunit	3164873	G	A	A	G	#006400	This study
3.0.1	Yes	-	No	STY1906	ribose-phosphate pyrophosphokinase	1799842	T	C	C	T	#0000cd	Wong et al. 2016
3.0.2	Yes	-	No	STY0421	shikimate kinase II	432732	C	T	T	C	#0000cd	Wong et al. 2016
3.1.1	Yes	-	No	STY2863	30S ribosomal subunit protein S16	2732615	G	A	A	G	#4682b4	Wong et al. 2016
3.1.2	Yes	-	No	STY3909	ATP synthase subunit B	3770391	C	T	T	C	#4682b4	Wong et al. 2016
3.2.1	Yes	-	No	STY4333 (prkB)	phosphoribulokinase	4215341	T	C	T	C	#00bfff	Wong et al. 2016
3.2.2	Yes	-	No	STY4741 (sgaA)	probable sugar phosphotransferase	4602946	C	T	T	C	#00bfff	Wong et al. 2016
3.3.1	Yes	-	No	STY2413	cytidine deaminase	2245432	G	A	A	G	#1e90ff	Wong et al. 2016
3.3.2	No	Genotype 3.3.2	No	STY3641	guanosine-5'-triphosphate,3'-diphosphate pyrophosphatase (guanosine pentaphosphatase)	3498544	A	G	G	A	#1e90ff	Rahman et al. 2020
3.3.2.Bd1	No	Genotype 3.3.2 sublineage Bd1	No	STY2588	conserved hypothetical protein	2424394	G	A	A	G	#1e90ff	Rahman et al. 2020
3.3.2.Bd2	No	Genotype 3.3.2 sublineage Bd2	No	STY2441	1-phosphofructokinase	2272144	G	A	A	G	#1e90ff	Rahman et al. 2020
3.5.1	Yes	-	No	STY1918	hydrogenase-1 operon protein HyaF	1811809	C	T	T	C	#4b0082	Wong et al. 2016
3.5.2	Yes	-	No	STY3874	glutamine synthetase	3729635	G	T	T	G	#4b0082	Wong et al. 2016
3.5.3	Yes	-	No	STY3949	hypothetical protein	3817752	C	T	T	C	#4b0082	Wong et al. 2016
3.5.4	Yes	-	No	STY0176	dihydrolipoamide acetyltransferase component (E2) of pyruvate dehydrogenase	183033	C	T	T	C	#4b0082	Wong et al. 2016
4.1.1	Yes	-	No	STY4134	alpha-amylase	3996717	C	T	T	C	#8b0000	Wong et al. 2016
4.2.1	Yes	-	No	STY0994	killing factor KicB	989024	C	T	T	C	#ff6347	Wong et al. 2016
4.2.2	Yes	-	No	STY3940	chromosomal replication initiator protein	3806278	G	A	A	G	#ff6347	Wong et al. 2016
4.2.3	Yes	-	No	STY1683	putative oxidoreductase	1611156	G	A	A	G	#ff6347	Wong et al. 2016
4.3.1	Yes	-	Yes	STY2513	anaerobic glycerol-3-phosphate dehydrogenase subunit A	2348902	C	T	T	C	#ff0000	Wong et al. 2016
4.3.1.1	No	H58 lineage I	Yes	STY1238	putative secreted protein	1193220	T	C	C	T	#f1b6da	Britto et al. 2018; Holt et al. 2010
4.3.1.1.EA1	No	H58 lineage I sublineage East Africa 1	Yes	STY0750	PTR2-family transport protein	751854	G	A	A	G	#f1b6da	Kariuki et al. 2021
4.3.1.1.P1	No	H58 lineage I XDR Typhi outbreak	Yes	STY0962	anaerobic dimethyl sulfoxide reductase chain A precursor	955875	G	A	A	G	#000000	Klemm et al. 2018; This study
4.3.1.2	No	H58 lineage II	Yes	STY3836	putative lipoprotein	3694947	C	G	G	C	#c51b7d	Britto et al. 2018; Holt et al. 2010
4.3.1.2.EA2	No	H58 lineage II sublineage East Africa 2	Yes	STY4818	putative inner membrane protein	4680610	C	T	T	C	#c51b7d	Kariuki et al. 2021
4.3.1.2.EA3	No	H58 lineage II sublineage East Africa 3	Yes	STY2750	hypothetical protein	2587488	G	A	A	G	#c51b7d	Kariuki et al. 2021
4.3.1.3	No	H58 lineage III/ H58 lineage Bd	Yes	STY0554	putative membrane protein	561056	C	A	A	C	#FB8072	Tanmoy et al. 2018; Rahman et al. 2020
4.3.1.3.Bdq	No	H58 lineage III sublineage Bdq	Yes	STY2826	GTP-binding protein	2688285	C	T	T	C	#FB8072	Tanmoy et al. 2018; This study
a‘Reference allele’ indicates the allele in the CT18 reference sequence. b‘Alternative allele’ indicates an allele called against the CT18 reference sequence for the genotype called. c‘Derived allele’ indicates the subtree-defining allele, which resulted from mutation of the original (ancestral) allele at this position to generate a new (derived) allele that we use as the marker for the subtree t…
