## Supplementary material for "Five years of GenoTyphi: updates to the global *Salmonella* Typhi genotyping framework": Table S2

### Sheet: 4_Supplementary_table_2_AMR_mut
Supplementary Table 2. Summary of S. Typhi AMR mutations detected by GenoTyphi (v1.9.1)
AMR mutation	Drug/drug class	Gene in CT18 reference sequence	Product	Position in CT18 reference sequence	Reference (CT18) allelea	Alternative alleleb
acrB-R717L	Azithromycin	STY0519 (acrB)	acriflavin resistance protein B	523109	C	A
acrB-R717Q	Azithromycin	STY0519 (acrB)	acriflavin resistance protein B	523109	C	T
gyrA-S83F	Fluoroquinolones	STY2499 (gyrA)	DNA gyrase subunit A	2333762	G	A
gyrA-S83Y	Fluoroquinolones	STY2499 (gyrA)	DNA gyrase subunit A	2333762	G	T
gyrA-D87V	Fluoroquinolones	STY2499 (gyrA)	DNA gyrase subunit A	2333750	T	A
gyrA-D87G	Fluoroquinolones	STY2499 (gyrA)	DNA gyrase subunit A	2333750	T	C
gyrA-D87Y	Fluoroquinolones	STY2499 (gyrA)	DNA gyrase subunit A	2333751	C	A
gyrA-D87N	Fluoroquinolones	STY2499 (gyrA)	DNA gyrase subunit A	2333751	C	T
gyrB-S464Y	Fluoroquinolones	STY3943 (gyrB)	DNA gyrase subunit B	3810322	C	A
gyrB-S464F	Fluoroquinolones	STY3943 (gyrB)	DNA gyrase subunit B	3810322	C	T
parC-S80R	Fluoroquinolones	STY3351 (parC)	topoisomerase IV subunit A	3196469	G	T
parC-S80I	Fluoroquinolones	STY3351 (parC)	topoisomerase IV subunit A	3196470	C	A
parC-E84G	Fluoroquinolones	STY3351 (parC)	topoisomerase IV subunit A	3196458	T	C
parC-E84K	Fluoroquinolones	STY3351 (parC)	topoisomerase IV subunit A	3196459	C	T
a‘Reference allele’ indicates the allele in the CT18 reference sequence. b‘Alternative allele’ indicates an allele called against the CT18 reference sequence for the genotype called.
